# Multiple pathways of LRRK2-G2019S / Rab10 interaction in dopaminergic neurons

**DOI:** 10.1101/2020.09.28.316992

**Authors:** Alison Fellgett, C. Adam Middleton, Jack Munns, Chris Ugbode, David Jaciuch, Laurence Wilson, Sangeeta Chawla, Christopher J. H. Elliott

**Affiliations:** Department of Biology, University of York, York, YO1 5DD, UK; Department of Physics, University of York, York, YO1 5DD, UK; York Biomedical Research Institute, Department of Biology, University of York, YO1 5DD, UK

**Keywords:** *Drosophila*, dopamine, Leucine-rich-repeat-kinase2, bradykinesia, vision, circadian rhythms, sleep, courtship memory

## Abstract

**Background:** Inherited mutations in the LRRK2 protein are the most common known cause of Parkinson’s, but the mechanisms by which increased kinase activity of mutant LRRK2 leads to pathological events remain to be determined. *In vitro* assays (heterologous cell culture, phospho-protein mass spectrometry) suggest that several Rab proteins might be directly phosphorylated by *LRRK2-G2019S*. Which Rabs interact with LRRK2 in dopaminergic neurons to facilitate normal and pathological physiological responses remains to be determined. An *in vivo* screen of Rab expression in dopaminergic neurons in young adult Drosophila demonstrated a strong genetic interaction between LRRK2-*G2019S* and Rab10. We now ask if Rab10 is required for LRRK2-induced physiological responses in DA neurons.

**Methods:** *LRRK2*-*G2019S* was expressed in Drosophila dopaminergic neurons and the effects of Rab10 depletion on Proboscis Extension, vision, circadian activity pattern and courtship memory determined in aged flies.

**Results:** Rab10 loss-of-function rescued bradykinesia of the Proboscis Extension Response (PER) and visual defects of aged flies expressing LRRK2-G2019S in DA neurons. Rab10 knock-down however, did not rescue the marked sleep phenotype which results from dopaminergic expression of *LRRK2*-*G2019S*. Courtship memory is not affected by LRRK2 expression, but is markedly improved by Rab10 depletion. Anatomically, both LRRK2-G2019S and Rab10 are seen in the cytoplasm and at the synaptic endings of dopaminergic neurons.

**Conclusions:** We conclude that, in Drosophila dopaminergic neurons, Rab10 is involved differentially in LRRK2-induced behavioral deficits. Therefore, variations in Rab expression may contribute to susceptibility of different dopaminergic nuclei to neurodegeneration seen in people with Parkinson’s.

**Graphical Abstract:** Rab10 depletion ameliorates the proboscis extension bradykinesia and loss of synaptic signalling in the retina induced by *LRRK2*-*G2019S* expression (magenta arrows / orange crosses). Rab10 manipulation does not affect the ‘sleep’ phenotype from *LRRK2*-*G2019S* (magenta arrow). Reduction of Rab10 facilitates conditioned courtship memory, but LRRK2 has no effect (yellow arrow). All manipulations of Rab10 and *G2019S* in dopaminergic neurons, shown in the outline of the brain (filled cells have high levels of Rab10). We conclude that Rab10 and LRRK2 interact in some, but not all dopaminergic neurons. This may underlie differences in the susceptibility of different human striatal dopaminergic cells to Parkinson’s and explain why different symptoms initiate particular ages.
