## Supplemental Table 1 for "Multiple pathways of LRRK2-G2019S / Rab10 interaction in dopaminergic neurons"

### Sheet: Sheet1
		Supplementary Table S1. List of Fly stocks
		Genotype	kind gift of
		Act5c-GAL4	Sean Sweeney
		CS (Canton-S)	Sean Sweeney
		Gr5a-LexA	Kristin Scott
		LRRK2-G2019S	Wanli Smith
		LRRK2-G2019S-K1906M (LRRK2-KD)	Cheng-Ting Chien
		mCD8-GFP	Sean Sweeney
		nSyb-GAL4 (Chr2 or Chr3)	Julie Simpson
		Rab10¯	Robin Hiesinger
		TH-GAl4	Serge Birman
		vhhGFP	Stefan Heidmann
		w1118 (w¯)	Sean Sweeney
		THG2 recombination of TH-GAL4 and UAS-LRRK2-G2019S
		Genotype	Bloomington Stock
		Dicer2	24650
		ev (empty vector 'wildtype' control)	36303
		GFP RNAi	9331
		LexOp-ReachR	53747
		Rab10 RNAi	26289
		UAS-Rab10 (P{UASp-YFP.Rab10}13)	24097
		YFP-Rab10 (TI{TI}Rab10 EYFP)	62548
