## Supplemental Tables 2-7 for "Multiple pathways of LRRK2-G2019S / Rab10 interaction in dopaminergic neurons"

### Sheet: S2 - Fig 1
	Table S2	Exact genotypes and Statistical tests for Figure 1; N values represent number of Western Blots
Ai, Bi	wildtype	CS/w-	Mean ± SE, no statistical tests
	nSyb > Rab10	UAS-Rab10/+; nSyb/+
	Rab10¯	homozygote
	nSyb > Rab10 RNAi	dicer2 / +; nSyb / Rab10 RNAi
Aii, Bii	wildtype	CS/w-	Mean ± SE, no statistical tests
	nSyb > Rab10	UAS-Rab10/+; nSyb/+
	Rab10¯	homozygote
	nSyb > Rab10 RNAi	dicer2 / +; nSyb / Rab10 RNAi
Aiii, Biii	YFP-Rab10	homozygote	Mean ± SE, no statistical tests
	YFP-Rab10; Act5c > vhh	YFP-Rab10; Act5c/+; vhh/+
	YFP-Rab10; nSyb > vhh	YFP-Rab10; nSyb/+; vhh/+
	YFP-Rab10; nSyb > GFP-RNAi	YFP-Rab10; GFP-RNAi/+ ; nSyb/+
	nSyb / +	+/+; nSyb/+ (outcross to w-)
Aiv, Biv	wildtype	CS/w-	Mean ± SE, no statistical tests
	nSyb / +	+/+; nSyb/+ (outcross to w-)
	nSyb > Rab10	UAS-Rab10/+; nSyb/+
	nSyb > LRRK2-KD	+/+; nSyb/LRRK2-KD
	nSyb > LRRK2-G2019S	+/+; nSyb/LRRK2-G2019S

### Sheet: S3 - Fig 2
	Table S3	Exact genotypes and Statistical tests for Figure 2; N values are number of flies
Ai	Not applicable
Aii	Gr5a>ReachR	Gr5a::ReachR / + ; THG2/+	Chi-squared with Fifer post-hoc test					Fifer post-hoc P=		THG2; Gr5a>ReachR	THG2; Rab10RNAi; Gr5a>ReachR
	THG2; Gr5a>ReachR	Gr5a::ReachR / + ; +/+	𝜒² = 13.89, df = 2, p-value = 0.0009636					Gr5a>ReachR		0.0069	0.4
	THG2; Rab10 RNAi; Gr5a>ReachR	Gr5a::ReachR / dicer2 ; THG2/+						THG2; Gr5a>ReachR			0.0069
Aiii	Gr5a>ReachR	Gr5a::ReachR / + ; THG2/+	Statistics in Aiv
	THG2; Gr5a>ReachR	Gr5a::ReachR / + ; +/+
	THG2; Rab10 RNAi; Gr5a>ReachR	Gr5a::ReachR / dicer2 ; THG2/+
Aiv	Gr5a>ReachR	Gr5a::ReachR / + ; THG2/+	ANOVA with Tukey post-hoc test					Tukey post-hoc P=		THG2; Gr5a>ReachR	THG2; Rab10RNAi; Gr5a>ReachR
	THG2; Gr5a>ReachR	Gr5a::ReachR / + ; +/+	F=8.9, 2 df, P = 0.000264					Gr5a>ReachR		0.0028	0.533
	THG2; Rab10 RNAi; Gr5a>ReachR	Gr5a::ReachR / dicer2 ; THG2/+						THG2; Gr5a>ReachR			0.00068
B	wild-type	CS/w-	Chi-squared with Fifer post-hoc test					Fifer post-hoc P=	TH/+	THG2/+	THG2 > Rab10RNAi	TH > Rab10RNAi	YFP-Rab10; TH > vhhGFP	YFP-Rab10; THG2 > vhhGFP	THG2 > vhhGFP	Rab10¯	Rab10¯; TH/+	Rab10¯; THG2	Rab10¯; THG2 > Rab10	Rab10¯; TH > Rab10	TH > Rab10	THG2 > Rab10
	TH/+	+/+ ; TH/ ev	𝜒² = 103.06, df = 14, p-value = 1.225e-15					wild-type	0.4837	0.0001	0.2722	0.6950	0.6869	0.4587	0.0149	0.2363	0.1151	0.7138	0.0144	0.2605	0.0104	0.0000
	THG2/+	+/+ ; THG2/ ev						TH/+		0.0022	0.7126	0.2722	0.9542	0.9542	0.1222	0.0394	0.0141	0.2363	0.0638	0.7442	0.0747	0.0012
	THG2 > Rab10RNAi	dicer2/+; THG2 / Rab10 RNAi						THG2/+			0.0394	0.0002	0.0126	0.0126	0.1801	0.0000	0.0000	0.0000	1.0000	0.0124	0.1873	1.0000
	TH > Rab10RNAi	dicer2/+; TH / Rab10 RNAi						THG2 > Rab10RNAi				0.1801	0.7314	0.8542	0.4214	0.0314	0.0123	0.1696	0.1801	1.0000	0.3672	0.0375
								TH > Rab10RNAi					0.4296	0.2659	0.0124	0.6806	0.3735	1.0000	0.0104	0.1608	0.0083	0.0001
	YFP-Rab10; TH > vhhGFP	YFP-Rab10; vhhGFP/+; TH/+						YFP-Rab10; TH > vhhGFP						0.9488	0.1802	0.1697	0.0788	0.4530	0.0833	0.7489	0.1608	0.0124
	YFP-Rab10; THG2 > vhhGFP	YFP-Rab10; vhhGFP/+; THG2/+						YFP-Rab10; THG2 > vhhGFP							0.2585	0.0638	0.0230	0.2472	0.1022	0.8701	0.1873	0.0124
	THG2 > vhhGFP	w/Y; vhhGFP/+; TH/+						THG2 > vhhGFP								0.0002	0.0001	0.0073	0.4214	0.2722	0.9637	0.1801
								Rab10¯									0.6869	0.6193	0.0010	0.0156	0.0001	0.0000
	Rab10¯	homozygote						Rab10¯; TH/+										0.2773	0.0003	0.0070	0.0000	0.0000
	Rab10¯; TH/+	Rab10¯/Y; +/+; TH/+						Rab10¯; THG2											0.0082	0.1261	0.0045	0.0000
	Rab10¯; THG2	Rab10¯/Y; +/+; THG2/+						Rab10¯; THG2 > Rab10												0.1222	0.4266	1.0000
	Rab10¯; THG2 > Rab10	Rab10¯/Y; UASRab10/+; THG2/+						Rab10¯; TH > Rab10													0.2162	0.0117
	Rab10¯; TH > Rab10	Rab10¯/Y; UASRab10/+; TH/+						TH > Rab10														0.2157
	TH > Rab10	UASRab10/+; TH/+
	THG2 > Rab10	UASRab10/+; THG2/+

### Sheet: S4 - Fig 3
	Table S4	Exact genotypes and Statistical tests for Figure 3
A	N values are number of heads
	THG2 > vhhGFP	w/Y; vhhGFP/+; TH/+	Aiii	ANOVA	P < 0.001
	YFP-Rab10; THG2 > vhhGFP	YFP-Rab10; vhhGFP/+; THG2/+	Aiv	ANOVA	P < 0.001
B	N values are number of flies			ANOVA	dark: all Tukey post-hoc data P > 0.047
Bi	YFP-Rab10; TH/+	YFP-Rab10; +/+; TH/+			Dunnett post-hoc comparison with THG2 > vhh, P=
	YFP-Rab10; TH > vhhGFP	YFP-Rab10; vhhGFP/+; TH/+			TH TI Rab10 - vhh THG w < 0.001 ***
	YFP-Rab10; THG2 > vhhGFP	YFP-Rab10; vhhGFP/+; THG2/+			vhh TH TI Rab10 - vhh THG w 0.00208 **
	THG2 > vhhGFP	w/Y; vhhGFP/+; TH/+			vhh THG TI Rab10 - vhh THG w 0.00370 **
Bii	TH/+	w/Y; +/+; THG2/+		disco:	Dunnett post-hoc comparison with THG2, P=
	THG2/+	w/Y; +/+; TH/+			TH Rab10 TripD - THG w	0.00247 **
	THG2 > Rab10RNAi	dicer2/+; THG2 / Rab10 RNAi			TH w - THG w	0.00590 **
	TH > Rab10RNAi	dicer2/+; TH / Rab10 RNAi			THG Rab10 TripD - THG w	< 0.001

### Sheet: S5 - Fig 4
	Table S5	Exact genotypes and Statistical tests for Figure 4; N values are number of flies
A	THG2/+	w/Y;+/THG2/+		ANOVA P = 0.00728
	THG2; Rab10RNAi	dicer2/+; THG2 / Rab10 RNAi			THG2; Rab10RNAi	THG2/+	TH; Rab10RNAi
	TH/+	w/Y;+/TH/+		THG2/+	0.753578
	TH; Rab10RNAi	dicer2/+; TH / Rab10 RNAi		TH; Rab10RNAi	0.315908	0.907184
				TH/+	0.0039722	0.077185	0.256542
B	TH/+	+/+; TH/ev		Nested ANOVA, P =	P < 0.001	for both day and night
	TH; Rab10RNAi	dicer2/+; TH / Rab10 RNAi		Day v Night	P < 0.001
	TH; UASRab10	UASRab10/+; TH/+		THG2 v TH
				ev v UAS Rab10 v Rab10RNAi
	THG2/+	+/+; THG2/ ev		day	P < 0.001
	THG2; Rab10RNAi	dicer2/+; THG2 / Rab10 RNAi		night	P=0.55
	THG2; UASRab10	UASRab10/+; THG2/+
	Different flies for A and B

### Sheet: S6 - Fig 5
	Table S6	Exact genotypes and Statistical tests for Figure 5; N values are number of flies
	A	TH/+	+/+; TH/ev	Kolmogorov-Smirnov test overall, ev v Rab10 RNAi, P = 0.001961
		TH; Rab10RNAi	dicer2/+; TH / Rab10 RNAi	Kolmogorov-Smirnov test overall, TH v THG2, P = 0.966
	B	THG2/+	+/+; THG2/ ev
		THG2; Rab10RNAi	dicer2/+; THG2 / Rab10 RNAi

### Sheet: S7 - Fig 6
	Table S6	Exact genotypes for Fig 6. Images typical of 3 preparations from 2 crosses
	A	THG2 > mCD8-GFP	+; UAS-mCD8-GFP/+; THG2/+
	B	TH > Rab10-YFP	+; UAS-YFP-Rab10; TH /+
	C	THG2	+; +; THG2/+
